# Single-nucleus RNA-seq identifies divergent populations of FSHD2 myotube nuclei

**DOI:** 10.1101/478636

**Authors:** Shan Jiang, Katherine Williams, Xiangduo Kong, Weihua Zeng, Xinyi Ma, Rabi Tawil, Kyoko Yokomori, Ali Mortazavi

## Abstract

FSHD is characterized by the misexpression of *DUX4* in skeletal muscle. However, *DUX4* is lowly expressed in patient samples and analysis of the consequences of *DUX4* expression has largely relied on artificial overexpression. To better understand the native expression profile of *DUX4* and its targets, we performed pooled RNA-seq differentiation time-course in FSHD2 patient-derived primary myoblasts and identified early-and late-induced sets of FSHD-associated genes. Using single-cell and single-nucleus RNA-seq on FSHD2 myoblasts and myotubes respectively, we captured *DUX4* expression in single-nuclei and found that only some *DUX4* targets are coexpressed. We identified two populations of FSHD myotube nuclei with distinct transcriptional profiles. One population is highly enriched with *DUX4* and FSHD related genes, including the *DUX4* paralog *DUXA* (“FSHD-Hi”). The other population has no expression of *DUX4* and expresses low amounts of FSHD related genes (“FSHD-Lo”), but is marked by the expression of *CYTL1* and *CHI3L1*. “FSHD-Hi” myotube nuclei upregulated a set of transcription factors (TFs) that may form a self-sustaining network of gene dysregulation, which perpetuates this disease after *DUX4* is no longer expressed.
