## Supplemental Table 2 for "Single-nucleus RNA-seq identifies divergent populations of FSHD2 myotube nuclei"

### Sheet: Sheet1
Table S2. Gene expression level of 103 genes that are differentially expressed between FSHD2 and control during myoblast differentiation.
Gene	Control-1 Day0 R1	Control-1 Day0 R2	Control-1 Day1 R1	Control-1 Day1 R2	Control-1 Day2 R1	Control-1 Day2 R2	Control-1 Day3 R1	Control-1 Day3 R2	Control-1 Day4 R1	Control-1 Day4 R2	Control-1 Day5 R1	Control-1 Day5 R2	Control-2 Day0 R1	Control-2 Day0 R2	Control-2 Day1 R1	Control-2 Day1 R2	Control-2 Day2 R1	Control-2 Day2 R2	Control-2 Day3 R1	Control-2 Day3 R2	Control-2 Day4 R1	Control-2 Day4 R2	Control-2 Day5 R1	Control-2 Day5 R2	FSHD2-1 Day0 R1	FSHD2-1 Day0 R2	FSHD2-1 Day1 R1	FSHD2-1 Day1 R2	FSHD2-1 Day2 R1	FSHD2-1 Day2 R2	FSHD2-1 Day3 R1	FSHD2-1 Day3 R2	FSHD2-1 Day4 R1	FSHD2-1 Day4 R2	FSHD2-1 Day5 R1	FSHD2-1 Day5 R2	FSHD2-2 Day0 R1	FSHD2-2 Day0 R2	FSHD2-2 Day1 R1	FSHD2-2 Day1 R2	FSHD2-2 Day2 R1	FSHD2-2 Day2 R2	FSHD2-2 Day3 R1	FSHD2-2 Day3 R2	FSHD2-2 Day4 R1	FSHD2-2 Day4 R2	FSHD2-2 Day5 R1	FSHD2-2 Day5 R2
PTPRN	0.163167	0.278788	0.206225	0.296722	0.286855	0.276716	0.349404	0.281954	0.214032	0.267619	0.741171	0.653898	6.11965	8.48135	7.40137	7.34031	5.47694	5.08405	2.40886	2.72942	2.45662	2.5837	2.28791	2.16789	6.17992	8.04009	4.29753	4.10092	4.18285	3.59671	4.50979	8.52488	28.4483	22.7147	16.5063	20.7778	2.12925	1.88903	1.80837	0.956241	0.862642	0.528775	1.2182	1.5252	1.45692	1.06295	0.650853	1.37779
NGFR	1.24706	5.68368	11.9267	24.4447	21.7327	58.2532	48.8778	91.5167	51.0868	92.9929	35.3501	95.4283	16.1583	15.9465	57.7523	54.2495	112.395	115.532	130.051	127.35	97.5729	110.596	141.138	169.558	1.35158	0.911853	18.6139	17.8434	39.4534	35.7647	53.9143	55.8621	25.4835	30.0722	29.4802	38.9403	0.32067	1.42786	5.82242	36.3279	30.0487	102.139	58.4883	42.0956	49.8607	42.0093	35.4646	38.1992
BDKRB1	9.18396	6.16931	2.33722	1.32652	2.06263	1.91024	4.30932	4.65678	1.07016	3.88509	0.301493	2.86081	6.30053	7.14325	3.37761	3.7275	1.50525	3.54209	2.7968	2.3321	2.23603	2.5457	2.07225	0.520295	12.7778	15.1771	4.50717	5.76747	3.77899	3.83587	7.55826	9.54252	18.4341	20.1551	25.3039	32.7927	16.5722	12.7266	6.8362	2.89657	2.64543	2.81384	16.6879	18.5982	15.1271	31.1527	26.1034	23.1038
MMP9	0	0	0.37808	0	0.409793	0	0.43999	0.236477	0.441442	0	0.0628111	0.255429	0	0	0	0	0	0	0.0451097	0.086374	0	0	0	0	0.0800277	0.0526069	1.13553	0.95979	4.64441	5.20648	8.86475	13.83	9.74552	9.62274	4.10052	6.19851	0	0	0	0.083555	0.0575094	0.472121	1.62916	1.97814	0.495972	0.254382	0.110784	0.155001
PDGFRL	6.07214	9.6047	13.8629	12.4798	7.30798	7.06965	3.57169	3.41982	5.08327	3.94969	8.39156	4.50577	6.67233	8.82342	13.2853	12.4632	13.8918	12.2299	13.3615	13.2411	13.4061	13.4884	14.6745	17.7382	1.60055	2.10428	1.41504	2.02429	1.28851	0.929072	1.00648	0.959257	2.49012	1.97092	3.6649	4.00781	0.436111	0.709495	1.32888	1.85678	2.04159	0.519333	1.2182	0.351259	0.929947	1.09929	1.28786	1.67918
CGB3	1.23541	1.16012	0.996756	0.602171	0	0	0.491754	0	0	0	0	0	37.6524	39.9016	16.8783	15.0247	5.28652	5.89468	4.65532	4.32734	1.32357	5.1389	1.26585	0	2.47197	2.24456	3.75597	0	0	0.312757	0.29033	0	1.01217	1.10586	2.20652	0	13.4425	3.26368	1.54808	0.454911	0	0	0.440313	0.665543	0.619965	0	0.304655	0
RARRES2	16.4682	28.3824	470.034	549.364	733.325	509.711	689.413	564.544	497.451	479.01	395.371	482.689	6.37087	9.44719	77.2445	95.3476	445.944	444.832	471.713	507.862	459.939	424.296	412.058	448.716	147.971	147.045	1207.6	1186.6	968.065	973.373	820.589	620.373	673.211	686.612	894.975	847.897	106.924	136.17	997.03	1395.81	1545.26	951.55	1094.94	581.204	837.619	440.289	673.55	581.383
ASPN	0.407917	0.107918	1.76437	3.82248	4.19355	4.19538	3.46816	3.41073	6.15343	3.87586	6.84641	4.63859	1.16565	1.14694	7.62655	6.461	15.3608	14.6882	19.3882	18.0349	25.1578	22.5883	23.2635	31.208	0.0800277	0	2.12256	1.50076	1.49044	1.26023	1.2581	1.81008	1.54065	1.46258	1.25951	1.83408	0.0513071	0.0798182	0.0547992	1.16049	0.646981	1.48246	0.0587084	0.665543	0.402977	1.12655	0.650853	0.930007
GATA3	0	0	0	0	0	0	0	0	0.107016	0	0	0	0.46224	0.593594	0.146853	0.0860193	0.0544067	0.0616782	0.126307	0.276397	0.140378	0.265969	0.159404	0	3.08551	2.16565	0.209636	0.253036	0.432709	0.349552	0.987122	0.575554	0.582223	0.758047	0.359861	0.832129	9.99206	8.06163	1.57548	1.83821	0.891396	1.8696	1.7319	2.1815	1.02294	2.08956	1.49558	1.42084
KRT18	8.60122	17.8514	4.00994	9.77438	12.7036	19.9593	9.3045	19.3184	12.3604	22.9691	35.9908	27.3207	17.3139	17.8883	14.3622	14.6137	80.6216	83.2216	114.281	109.298	99.3076	98.0095	79.9549	82.9195	1.15596	2.0166	1.07438	1.7887	1.67314	3.11837	2.70007	3.83703	3.95912	3.52269	6.29757	5.1626	2.42426	2.09301	1.20558	0.315652	1.06392	0.651526	0.748532	1.37731	1.7979	1.49903	1.46788	1.42945
GSG1	12.3541	17.9324	7.97405	4.58174	1.21572	3.21348	1.26821	6.69412	6.32733	10.1326	7.92676	18.3909	17.1531	15.9465	33.4628	38.2786	22.9324	26.3102	15.8967	15.8755	23.383	21.5815	25.2889	24.8392	8.91864	5.92704	3.10086	2.59143	0.692334	1.4442	3.29041	4.08727	3.65457	4.96744	6.93206	5.62961	15.4563	19.99	8.30208	3.5743	2.09909	1.23696	3.25832	9.82601	17.0025	27.8457	28.319	29.5105
TNNC1	2.66894	21.5476	252.363	1239.26	2631.08	2361.82	2279.05	2957.24	2941.57	2913.11	1976.31	5651.66	17.4345	11.56	78.9186	72.1797	953.803	886.193	2497.34	2174.19	4537.95	3556.04	4352.35	3938.76	0.604654	1.05214	582.342	556.766	2904.82	2704.25	3616.69	1718.95	1950.68	3015.15	1964.11	1524.06	2.50122	1.87129	137.806	1597.31	3040.52	5240.75	6281.2	5009.06	6477.11	4115.47	5193.06	3440.59
OTOF	0.151512	0.215836	2.78404	7.98532	46.5252	21.2804	21.1842	11.269	5.61835	3.61747	5.26357	2.50321	0.140682	0	0.313286	0.229385	3.86287	4.8109	3.22986	3.3254	1.18319	1.13037	0.646991	0.491389	1.15596	0.911853	35.97	40.3461	52.1558	52.5616	20.7683	10.3433	2.0333	3.20163	1.44891	1.66426	0.461764	0.40796	2.94546	23.6182	23.0613	30.6406	21.2671	9.91845	6.21515	1.41727	0.983204	1.22279
IL1RL1	7.35416	6.80782	1.37484	2.43487	0.60103	1.10687	0.698808	0.955004	1.45809	1.32887	4.39678	1.51214	5.16503	4.17528	2.39859	2.87687	3.76313	4.19412	3.96063	3.49815	3.55959	3.60958	3.84444	4.93316	1.08482	1.35901	0.0786134	0.218134	0.105773	0.0735899	0.0483883	0.0667309	0.143316	0.0802638	0.189401	0	0.885048	0.248323	0.0958986	0.0185678	0	0.0472121	0.249511	0.508401	0	0.0545103	0.152327	0.0861117
PRAMEF1	0	0	0	0	0	0	0	0	0.13377	0	0	0	0	0	0	0	0	0	0	0	0.130351	0	0	0	0	0	0	0	0.076926	0.101186	0.561305	0.633944	3.68144	5.68089	2.88836	3.69364	0	0	0.068499	0	0.0575094	1.04811	0.924658	5.60166	11.4074	32.579	22.1013	39.577
PRAMEF12	0	0	0	0	0	0	0.168232	0	0.254163	0	0	0	0	0	0	0	0	0	0	0	0.160432	0.08549	0	0	0	0	0	0	0	0.119584	0.87099	0.875844	7.42558	8.39203	6.43015	7.21745	0.205229	0	0	0.0742711	0.0718868	2.27562	1.04207	9.36383	22.2722	44.1897	28.2775	60.7604
HSD11B1	0.944037	1.21408	3.7808	2.28651	1.325	1.41036	1.29409	0.709432	1.84603	0.94128	1.63309	1.57344	1.37667	1.77072	1.83076	1.99756	1.80449	1.22475	1.56982	2.78124	1.86503	1.37734	2.27853	1.17548	5.83313	8.34696	1.52859	2.3035	1.60583	2.31808	1.52907	2.08534	3.00965	3.46026	2.53797	4.13517	24.7685	27.3422	4.86343	2.38596	1.0783	1.45413	5.94423	2.1815	2.57285	1.87152	4.16823	1.62751
PRAMEF2	0	0	0	0	0	0	0.0905863	0	0	0	0	0	0	0	0.234964	0	0	0	0	0	0	0	0	0	0	0	0	0	0.163468	0	0.745181	0.492141	4.10243	8.27609	5.10435	2.87849	0	0	0.191797	0	0	0.491005	0.513699	7.30249	10.1364	33.2786	24.04	47.2926
HIST1H1A	1.3403	1.74467	1.62689	0.689443	0.519072	0	0.543518	0	0.535081	1.01511	1.08035	0.561944	0.512483	1.35822	0	0.258058	0.553135	0.317202	0.207505	0.362771	0.330892	0.265969	0.384444	0	23.6971	17.4655	5.80866	5.56678	9.37535	4.67296	7.22922	5.9891	11.7072	4.79799	13.5611	3.76156	6.52883	5.21479	2.10977	0.232097	0.992038	0.226618	0.469667	0	0.263485	1.96237	2.47878	1.58446
TREM1	1.50347	1.22307	0.26351	0	0.409793	0.285643	1.08704	0.491145	0.508327	0.267619	0.439678	0.776504	0.351704	1.52926	0.274125	0.439654	0.65288	0.255524	0.469141	0.86374	0.601621	0.303964	0.609484	0.751537	3.06773	3.96305	0.856012	0.453719	1.11543	0.956668	2.75814	2.33558	7.8824	6.2249	6.20287	7.68446	1.80858	1.41012	0.506893	0.900537	0.977661	0.151079	2.28963	0.989071	3.05333	0.77223	1.93871	0.990285
LRRC61	1.53843	0.377713	0.37808	0.226905	0.300515	0.26779	0.310581	0.372906	0.668851	0	0.263807	0.0919545	0.23112	0.11067	0.763634	0.573462	0.217627	0.431748	0.207505	0.207298	0.391054	0.351459	0.206287	0.645551	12.5821	10.9422	13.2769	12.5122	8.50994	6.80706	7.70342	7.54894	11.6534	10.1935	9.89618	9.82422	8.99158	12.0614	17.1522	8.54118	7.77815	3.56923	5.23973	7.14535	8.23003	8.8761	8.73805	7.54339
RFPL2	0	0	0.0687418	0	0	0	0	0	0	0	0	0	0.100487	0.100609	0	0	0	0.0616782	0	0	0	0	0	0.250512	0	0	0	0	0.182699	0.156378	0.919379	0.450434	1.92581	4.61963	3.75013	3.23512	0.166748	0.0709495	0	0	0	2.20008	0.704501	4.72351	18.7849	32.1974	26.4357	32.9033
KRT34	1.58505	1.15112	0.206225	0.733078	0.887886	1.6603	2.01878	8.30399	3.6653	2.10404	4.79877	3.77013	18.7207	17.8782	3.73985	5.59125	4.34347	5.77132	6.42363	4.03367	9.11456	8.92895	9.21728	5.85813	0.435706	0.534837	0	0.279212	0.221162	0.29436	0.474206	1.42637	2.16766	2.19388	1.40156	0.730236	2.39861	0.478909	0.534292	0.640588	0.690113	0.764835	8.23386	15.1134	2.97583	3.78847	4.08514	5.02893
CHI3L1	0.722596	1.25904	2.39451	4.97446	3.82474	6.14132	4.21873	12.7061	7.26372	12.7257	9.44679	14.6616	0	0.0804873	0.323076	0.439654	1.64127	1.63888	2.32766	3.33404	5.74548	4.227	7.72638	8.4596	1.49385	0.526069	3.68609	2.4082	6.08677	6.5311	15.8907	24.9574	71.5149	49.4068	102.636	109.833	1.20572	0.523252	4.23324	6.63798	9.86287	7.25177	24.6869	28.4427	70.9085	88.7973	150.956	113.435
MYBPH	9.07907	30.7476	133.829	726.768	1451.69	1895.55	1502.42	2197.23	1500.55	2044.86	919.178	2924.93	2.51217	3.53138	18.3272	20.1476	622.168	601.68	1670.86	1605.28	2140.01	1596.61	1815.44	1658.73	0.320111	0.368248	175.771	173.862	1058.92	993.436	1228.57	763.927	796.848	1168.84	851.772	847.719	1.39812	2.93553	37.058	486.838	1044.82	2648.03	3343.83	2675.07	2491.44	2188.55	2218.32	2369.54
CCNA1	0.104893	0.350733	0.423908	2.07705	2.11727	2.7136	1.57879	2.45572	1.83265	0.433727	0.879355	1.35888	0.170828	0.181096	0.802795	0.984443	8.64159	8.07104	7.51528	9.13837	4.29156	3.35311	3.17869	2.91943	0.115596	1.08721	1.94786	1.84978	9.75037	10.0726	13.781	15.0061	56.2875	78.9171	71.243	62.4946	1.18006	1.32143	1.01379	5.65389	7.11679	39.7714	23.8356	66.9148	240.004	450.473	315.207	473.503
SAA2	21.235	23.724	1.34047	0	0	0.214232	0.414109	0	0.173901	0	0	0.0204343	4.33098	4.68838	5.37481	7.33075	1.57779	4.54657	1.06459	3.70545	0.411108	0	0.665744	0.905698	0.915873	4.20855	0.70752	0	0	0	0	0	0	0	0.454561	0	5.51552	8.0439	0	0	0	0	0	0	0.309982	0.80857	0.678549	0
KRT7	304.318	192.544	126.817	110.826	125.97	180.49	70.5538	100.794	60.424	106.079	155.169	119.459	413.725	440.909	274.262	267.052	292.944	296.637	337.574	329.923	312.021	267.337	191.791	248.373	83.7535	67.4859	25.89	34.8491	12.212	10.9281	8.75829	9.16716	24.955	17.1497	14.4229	19.9032	114.877	62.9322	31.6328	8.76399	15.6426	5.41994	5.98826	6.85879	5.02172	3.60677	4.81908	7.4745
IGFBP4	340.902	50.0739	199.901	81.0837	52.5765	32.4383	35.3286	60.0379	27.5165	24.4179	41.38	47.3463	92.7896	209.639	195.647	883.8	114.807	1084.14	652.242	871.946	121.888	63.8515	178.232	73.0628	88.1194	44.4616	49.4566	31.1059	55.3098	19.7589	28.3652	37.1441	111.536	58.1021	150.422	71.4527	232.421	57.0966	94.5697	79.368	50.9246	42.9535	46.5851	39.9511	38.7478	188.778	72.3416	73.0227
DPT	0.617703	0.395699	7.11478	8.50894	15.9546	11.2472	15.2961	6.76689	14.8217	7.4195	13.1652	3.79057	0.0803895	0.342071	0.430768	0.238942	0.435253	0.396503	0.586427	0.561431	0.621675	0.484443	0.365691	0.298688	4.71274	4.79599	18.841	17.8172	16.9333	17.6892	17.0811	20.1527	18.3535	15.2055	15.957	14.2651	1.07745	3.13951	5.02783	8.75471	7.79253	6.99683	7.38258	3.52183	5.3472	3.61585	4.11284	2.84169
ACTA1	0.128203	9.80255	193.061	1279.4	3089.01	4774.59	1858.49	4610.28	3042.38	5583.85	1774.58	5006.51	0.422045	0.724386	6.33425	6.47056	541.51	532.856	1614.96	1881.87	2640.47	2658.12	3466.94	3232.27	0.177839	0	656.614	662.788	2998.13	2979.82	2867.05	1811.01	1547.68	2464.87	1830.22	2031.13	0.179575	0.141899	25.3857	1016.08	2222.91	4628.93	4701.5	5820.01	6013.63	4136.77	4634.93	2202.65
TRIM43B	0.279715	0	0	0	0	0	0.116468	0	0.0936391	0	0.11306	0	0	0	0.146853	0	0.117881	0	0	0	0.641729	0.218474	0.543847	0.327593	0	0	0	0	0.153852	0	0.890346	1.64325	14.4302	12.3695	8.75978	7.34482	0.218055	0	0.219197	0.0464195	0.445698	5.05169	1.71722	16.8604	37.8024	76.4235	52.3175	84.3895
TRIM43	0	0	0	0	0	0	0	0	0	0	0	0	0	0	0	0.0477885	0	0.0528671	0	0	0	0	0.178157	0	0	0	0	0	0	0.570322	2.13876	1.32628	6.59256	14.2959	10.7295	5.82491	0	0	0.219197	0	0.143774	4.06024	3.87476	12.4327	32.0987	62.378	41.5577	75.7094
RP3-329A5.4	50.4186	49.7412	27.8519	36.6452	15.6951	39.74	13.3421	26.8674	8.52116	28.5522	12.4492	19.8826	23.725	25.6855	19.1202	17.9971	18.2081	17.6928	18.5942	19.2528	22.27	19.7482	18.7815	19.7134	6.02875	5.38344	3.9132	3.73446	2.66356	2.23529	2.77749	2.61919	5.23105	4.1648	8.58932	5.93529	4.07892	2.02206	1.12338	0.454911	0.704491	0.226618	0.381605	0.425208	0.294483	0.536018	0.276959	0.51667
PTGES	70.0569	45.9011	14.1264	9.05875	4.9585	4.47209	6.19869	8.69508	3.29075	5.08476	5.48969	5.20054	144.48	141.768	65.9466	71.5489	55.7487	58.5767	64.4799	66.7326	54.3164	56.0719	38.8663	36.7771	76.3287	80.1203	5.93094	7.43401	3.73091	4.62696	9.17443	11.1774	47.2496	40.3281	27.4726	28.3773	41.3407	23.0941	7.0691	2.04246	2.35789	2.88938	12.6957	7.66299	10.1054	7.9676	9.05655	8.99868
MMP3	28.2512	19.767	15.9939	7.82823	4.93118	4.83807	3.06699	2.86501	0.949768	0.904367	0.803982	0.531293	327.436	354.164	341.775	338.801	184.42	186.788	91.266	97.4904	53.5944	58.3706	35.2001	37.4901	119.348	120.707	25.4271	29.7535	7.34643	8.51803	4.01623	7.12353	4.05765	1.98876	3.05882	3.77006	40.5583	14.7841	27.8517	7.56637	9.54657	2.26618	3.36106	0.933609	1.7359	1.3991	1.34325	0.73195
OLAH	5.82739	4.65846	0.75616	0.305449	0.245876	0.232085	0.362345	0.254668	0.521704	0.31376	0.540176	0.183909	12.1288	14.9405	7.02935	6.28897	2.62059	2.19398	1.30818	1.19196	0.47127	0.959387	0.450081	0.481754	5.63751	6.52325	0.165962	0.410092	0.230778	0.22077	0.16452	0.517165	0.349334	0.258628	0.236751	0.186805	2.64232	1.14406	0.205497	0	0.158151	0	0	0	0	0.0908506	0.0830876	0.0775006
SLC34A2	0	0	0.0801988	0.0261814	0	0.0446317	0	0	0.0668851	0	0	0	0	0	0	0	0.0362711	0	0	0	0.170459	0.0664922	0.543847	0	0	0	0	0.104704	0.0576945	0.22077	1.59682	1.02599	9.42306	11.6383	9.33745	6.55514	0.0513071	0.0266061	0	0.0278517	0.100642	3.75808	1.83464	11.0369	20.1024	48.6505	33.1935	62.5774
TNNI1	2.0862	25.2168	514.109	1329.4	3564.27	3152.62	3951.86	3515.42	3414.71	3990.62	1943.6	4435.74	4.93391	6.32831	81.5228	63.1382	1199.59	1155.6	2708.06	2631.06	3763.7	3194.1	3914.9	4053.99	0	0.227963	819.946	829.032	2733.31	2663.02	2462.92	1475.09	1355.59	2489.83	1219.96	1457.31	0.205229	2.0398	431.681	1891.82	3465.61	4664.23	5367.73	4037.79	5564.03	3478.15	4402.22	3036.54
RBP7	0	0.224829	0	0.235632	0	0	0.271759	0	0	0.692118	0.552738	0	0.793846	0	0.352446	0	0	0	0	0	0	0	0	0	0	0	0	0	0	0.533527	0.16452	0	1.40629	1.03451	1.38262	4.38991	0	0	0.219197	0.120691	0	0.23606	0	0.425208	0.542469	17.2253	17.7946	16.0426
CLDN1	0.256405	0.0629521	0.687418	0.549809	0.464432	1.00868	0.776454	4.01102	1.69888	1.5688	1.24366	1.85952	0.894333	0.503045	1.77202	1.11825	5.63109	6.92558	8.46259	6.65944	11.521	12.662	10.952	12.7279	0.160055	0	0.0873482	0.375191	0.144236	0.165577	0.174198	0.467117	0.403077	0.401319	0.321981	0.628343	1.09028	1.73826	0.164398	0.622021	0.81951	0.481563	2.09883	3.54956	0.69746	1.02661	0.94166	1.73946
CLEC3B	4.69687	5.3869	28.5966	28.4679	12.7446	12.8718	9.47273	4.35664	2.75567	2.78693	0.866793	0.54151	2.84378	2.4448	5.31607	5.17071	6.94592	5.4365	4.24934	4.82831	0.852297	4.54047	0.993928	1.93665	0.569086	0.587444	1.03071	1.29135	0	0.110385	0.541949	0.742382	0.107487	0.214037	0	0.450029	1.80858	0.611939	2.00017	1.04908	1.25083	0	0.792564	0	0.216988	0.708634	0.623157	0.749172
EDIL3	1.50347	3.10264	2.76113	5.19264	5.08144	12.1755	7.22102	18.3906	13.2566	21.2803	18.5795	21.8239	7.14462	6.66032	7.372	9.15627	11.0899	11.6748	18.5311	16.912	20.4551	19.7007	20.2161	21.2261	0.506842	0.578676	0.611437	1.07322	1.63468	1.83975	3.21299	2.16876	5.46394	5.41335	5.93771	7.43822	0.166748	0.0443434	0.109598	0.241381	0.330679	1.33138	1.05675	1.25714	0.821453	0.799485	0.720093	0.973063
F2RL1	0	0.233822	0.412451	0.584717	0.505412	0.187453	0.388227	0.136429	0.949768	0.304532	0.653236	0.306515	0.542629	0.150914	0.323076	0.0764616	0.97932	1.11902	1.01046	1.45972	0.551486	0.873897	0.684498	1.27183	0.320111	0.315641	4.21892	3.79554	5.0675	5.26168	3.1646	3.87874	2.36472	2.95192	2.94518	3.21813	1.39812	1.06424	2.32897	4.85547	4.2557	2.23785	3.25832	2.08907	2.68135	3.92474	4.43134	4.22809
IFI27	1.86476	2.65298	5.47643	7.26096	4.31649	2.04413	5.93987	3.28339	3.51816	2.39011	3.01493	3.04471	75.5862	78.294	105.842	167.48	89.2269	144.627	120.993	101.204	88.9898	117.321	84.3432	99.4052	3.75241	9.32896	7.97489	6.29972	5.4329	4.57177	3.41622	2.08534	2.81259	2.29198	3.95847	4.33047	4.84852	1.95111	14.2067	6.96292	35.282	3.50313	2.30431	3.91931	8.07504	5.07855	4.88832	4.57253
HID1	0.104893	0	3.32252	3.57812	30.2564	13.818	23.1901	9.38632	10.8086	5.56463	3.31643	5.09836	0.0401948	0.130792	0.176223	0.258058	0.825168	0.370069	0.685668	0.941477	0.852297	1.24435	1.02206	1.4549	0.115596	0.0438391	17.1814	19.6844	52.3578	53.785	23.0038	12.779	6.27905	10.1578	3.03988	3.99932	0.0384804	0.150768	16.9741	25.2986	25.1316	22.7279	24.6722	10.0848	13.8562	3.3433	4.99911	2.32502
TRIM49	0	0	0	0	0	0	0	0	0	0	0	0	0	0	0.274125	0	0	0	0.0541317	0	0.581567	0	0	0	0	0	0	0	0	0.101186	0.522594	0.558872	4.99816	4.61963	2.97359	3.33701	0	0	0	0	0	0.462678	0.469667	3.85461	7.90455	17.6341	10.9122	18.3849
KISS1	1.49181	3.31848	0.87073	3.14176	1.14742	3.49912	8.92922	13.1336	8.89572	19.9145	6.40673	16.327	2.18057	0.724386	0.920277	0.869751	0.24483	1.28643	3.50052	8.01551	3.72002	10.5533	16.9812	13.3157	0	0	0	0	0.413477	0.57952	1.7323	5.37184	2.46325	7.02754	1.4205	4.84843	0	0	0	0.204246	0.445698	2.03956	5.09296	11.3882	9.93494	12.2012	9.52738	8.49062
ZNF296	2.50578	2.49111	1.13424	1.08216	0.478092	0.955118	0.517636	0.600288	0.642097	0.452184	0.464802	0.572161	0.723506	0.754568	0.225174	0.401423	0.444321	0.546293	0.0721756	0.371408	0.27073	0.246971	0.187534	0.664821	2.24078	1.99906	0.559029	0.837635	0.240394	0.7267	0.45485	0.642285	1.73771	2.67546	2.64214	2.01239	2.38578	1.41012	0.794589	0.928389	0.661359	1.46357	1.11546	6.94199	5.06821	12.3738	11.6323	17.5323
CYTL1	3.14679	4.32571	2.48616	3.22903	0.751288	1.6603	2.38112	3.71997	1.59187	3.35908	1.28135	2.47255	2.32125	3.05852	8.19438	6.15516	4.1077	5.95635	2.08407	2.97127	2.16584	2.94465	2.75674	4.2298	45.8915	54.6673	82.3606	82.0359	69.5892	80.9121	101.49	148.226	134.359	97.2619	85.2208	104.959	32.58	105.67	53.3744	30.7482	13.9029	12.4451	17.4951	24.8285	16.5841	18.9878	22.1429	29.1919
SAA1	127.258	185.178	8.53544	3.93593	1.66649	0.955118	1.16468	0.873146	0.307671	1.44883	0.515051	0.643681	85.1023	81.3123	80.769	70.1057	33.1971	37.5885	14.8321	16.4024	7.09913	8.69148	7.59511	4.5863	53.1829	55.1496	5.00505	2.12026	0	0.883079	1.37423	0.784089	0.39412	0.811556	0.852303	0	69.611	107.364	13.9601	2.21885	1.85468	0.972568	0.821918	0.471427	0	0.645039	0	0
MYLPF	1.25872	23.8589	242.601	1491.61	6778.87	9492.71	11469	13221.1	14554.2	17321.8	6990.6	20106.7	1.69823	2.54541	29.3118	25.7007	1988.65	1877.31	9260.14	8823.62	13941.9	13338.4	14262.9	12675.7	0.640222	0.885549	570.104	509.884	6298.21	5899.11	9415.78	5037.43	4793.93	9120.86	4320.57	4139.67	0.205229	0.177374	67.9921	1591.73	5065.49	14441.7	16228.7	16292.6	20856.7	13733.6	17116	10649.3
ZSCAN4	0	0	0	0.0610898	0.0682989	0	0.14235	0	0.227409	0.184565	0	0.766287	0	0	0.587411	0.802847	0.389915	0.625593	0.577405	0.500969	1.16313	1.46283	1.19084	0.953873	0	0	0.305719	0.22686	0.326935	0.367949	1.15164	1.96022	5.54455	7.68749	5.66308	4.32198	0.0641339	0	0.109598	0.0649872	0.201283	7.19512	3.69863	20.0218	27.108	72.1444	54.2424	97.0221
PENK	72.0149	43.6258	106.08	45.0319	42.6048	21.4053	17.0043	12.5879	9.20339	7.56715	9.68547	6.07921	0	0.311888	0.665732	0.37275	0.534999	1.19832	1.00144	0.690992	0.962594	0.455946	0.637614	0.462484	236.091	280	276.614	298.983	58.3003	56.7562	24.4264	26.9259	91.9465	81.1467	78.8096	76.4795	30.7586	7.77784	24.4404	5.37537	13.8885	4.5418	13.4442	10.7596	6.71112	9.41212	11.7984	10.8156
TRIM49B	0	0	0	0	0	0	0	0	0	0	0	0	0	0	0	0	0	0	0	0	0.130351	0	0	0	0	0	0	0	0	0	0.396784	0.091755	1.76458	1.87282	0.956473	1.57935	0	0	0.0821988	0	0.172528	0.198291	0.278865	5.04704	3.5803	6.76837	7.18708	10.2129
MBD3L3	0	0	0	0	0	0	0	0	0	0	0	0	0	0	0	0	0.16322	0.132168	0.288702	0	0.711918	0.588931	0.468834	0	0	0	0	0	0	1.26023	6.7163	8.29132	50.1876	60.1622	53.6288	46.0218	0	0	0.164398	0.0928389	0.301925	23.9837	26.5069	88.9795	286.532	321.747	331.672	358.871
PRAMEF8	0	0	0	0	0	0	0	0	0	0	0	0	0	0	0	0	0	0	0	0	0	0	0	0	0	0	0	0	0	0.22077	0.774214	0.567213	3.85163	2.26522	1.42997	1.07837	0.141095	0	0	0	0	1.62409	0.76321	8.10669	16.5066	25.7107	24.0816	39.1292
LCE2A	1.87642	4.91027	0.366623	0.261814	0	0	0	0	0.601966	0.765944	1.82152	0.950196	62.8746	53.2222	33.3943	34.0732	11.77	12.0273	6.43265	8.05006	6.15659	3.82805	7.37945	3.59389	0.755817	1.32394	0	0.444994	0.76926	0.432341	0.358074	0.517165	0.770326	0.285382	0.757602	0	8.08087	5.23252	0.71239	0.129974	0	0	0.264188	0	0	1.26282	0.830876	0.258335
PEAR1	2.36592	3.07566	2.93298	9.00639	5.01314	6.90005	3.31287	3.0742	3.4914	4.47569	4.58521	3.36145	4.67264	5.85545	13.3538	12.1478	20.3481	21.6579	18.4679	18.5445	18.4998	18.3233	17.6563	20.3782	0.489058	0.499765	0.864747	1.25645	0.538482	0.533527	0.493561	0.450434	0.671796	0.1962	1.20269	1.27367	0.115441	0.0443434	0.136998	0.0557033	0.0575094	0.0755393	0.0440313	0.157142	0.0619965	0.145361	0.0830876	0.120556
CGB5	9.20727	0.0989248	0.882187	0	0	0	0.750572	0	0	0	0	0	116.786	127.431	55.9607	60.3473	9.27634	11.9215	6.81157	9.23338	6.18667	2.40322	4.12574	1.84994	15.801	14.7738	0	2.73977	0.644255	1.16824	2.32264	1.16779	5.70579	5.43118	2.50009	1.17177	29.5401	4.77135	4.87713	0	2.54479	0	1.45303	1.5252	0.71296	1.17197	0	0.938618
CTB-25J19.1	0	0	0	0	0	0	0	0	0	0	0	0	0	0	0	0	0.335508	0	0.577405	0.578706	0.852297	0.294465	0	0	0	0	0.428006	0.645677	0	0.487533	3.87107	1.79339	9.7903	18.1931	18.2298	10.6224	0.179575	0.150768	0	0	0.301925	7.22344	8.14579	31.8074	110.462	126.809	110.603	137.426
TRIM49L2	0	0	0	0	0	0	0	0	0	0	0	0	0	0	0	0	0	0	0.0541317	0	0	0	0	0	0	0	0	0	0	0	0.261297	0.617261	1.98852	2.46142	1.41103	0.45852	0	0	0	0.0278517	0	1.41636	0.234834	4.18738	5.71918	10.4024	8.7519	17.3687
PRAMEF20	0	0	0	0	0	0	0	0.0909528	0	0	0.100498	0	0	0	0	0	0	0	0	0	0.0601621	0	0	0	0	0	0	0	0.0865417	0.0459937	0.251619	0.175169	1.81833	2.09578	1.3258	2.63225	0	0	0	0	0	0.254945	0.352251	2.75461	7.17609	26.3376	15.6897	31.87
PRAMEF17	0	0	0	0	0	0	0	0	0.120393	0	0	0	0	0	0	0	0	0	0	0	0	0	0	0	0	0	0	0	0	0	0	0	0.770326	0.802638	1.65726	1.01893	0	0	0	0	0	0.0755393	0.0880626	0.212604	2.57285	18.8697	11.8677	42.3756
PRAMEF14	0	0	0	0	0	0	0	0	0	0	0	0	0	0	0	0	0	0	0	0	0	0	0	0	0	0	0	0	0.278857	0	0.300008	0.150145	3.77101	2.92517	2.3391	0.959496	0	0	0	0	0	1.17086	0.440313	5.09326	8.15254	21.7587	16.3683	33.3597
PRAMEF15	0	0	0	0	0	0	0	0	0	0	0	0	0	0	0	0	0	0	0	0	0	0	0	0	0	0	0	0	0	0.0827886	0.203231	0.108438	2.23932	3.35324	2.79366	2.7681	0	0	0	0	0	0.462678	0.278865	3.86385	9.87294	20.4686	13.5017	31.0691
PRAMEF9	0	0	0	0	0	0	0	0	0	0	0	0	0	0	0	0	0	0	0	0	0	0	0	0.144526	0	0	0	0	0	0	0	0.0667309	2.32889	2.57736	3.30504	1.10385	0	0	0	0	0	0.915914	1.35029	7.2193	13.9647	54.4467	29.9946	66.2458
KRT81	19.1488	8.43559	1.05404	0.602171	1.3933	0.919412	1.17762	2.07372	0.708982	0.442955	0.816544	1.10345	209.244	221.441	120.39	124.221	21.409	29.8082	11.1241	12.0665	8.15197	6.28826	4.85712	4.57667	28.6321	30.5208	2.1313	2.51291	2.08662	1.82135	2.37103	4.03722	16.4903	11.6561	5.68202	6.35985	46.8691	10.1014	6.45261	0.770563	0.992038	0.132194	1.62916	1.85798	2.49536	2.65284	3.18503	2.97947
TRBC2	2.937	2.47312	3.20795	1.3178	4.65798	2.82072	1.9929	2.16468	0.441442	1.66108	2.66319	2.74842	0	0.22134	0.283915	0.210269	0	0	0	0.293672	0	0	0	0	3.36116	4.10334	0.873482	0.985967	1.29813	1.93173	1.05487	1.14277	1.85416	1.05235	0.937533	1.80012	44.6757	33.1423	20.4949	2.69233	7.10242	1.28417	12.9599	6.42434	5.2387	5.32384	8.54418	6.66505
KRTAP2-3	14.8016	13.4718	4.8463	10.9787	3.18273	6.61441	4.2705	48.2868	14.8886	14.193	24.4963	19.3002	51.2885	41.8735	22.4685	26.9145	36.8877	36.8219	39.2906	42.5997	38.5539	48.6723	42.8233	44.5912	3.07662	5.1204	0.366862	0.837635	1.39428	1.41661	2.21619	7.73245	10.0769	9.18575	4.12893	11.8876	8.2861	4.0796	3.04136	3.48146	2.88985	1.57688	20.7388	58.9653	4.95972	8.79434	6.50853	16.8521
CGB8	12.0277	2.7609	2.19974	0	1.70747	1.37466	1.02233	1.70991	0	0	0	0.480207	78.3898	94.5524	53.8656	51.1432	10.1106	19.3141	10.1407	7.09131	8.17202	4.67345	2.70048	2.85199	11.9063	13.3534	1.81684	2.32967	2.09623	1.39821	0.987122	0.984281	4.03077	1.98876	2.66108	2.02089	34.1064	10.3586	8.74047	1.12335	0	0.991453	1.33562	1.25714	1.17793	0.999356	1.06629	0
LEUTX	0	0	0	0	0	0	0	0	0	0	0	0	0	0	0	0	0	0	0	0	0	0.25647	0	0	0	0	0	0	0	0.625514	2.17748	1.77671	19.9389	36.5914	36.2323	21.8307	0	0	0	0	0.474453	10.3394	8.0137	32.9721	119.529	316.514	291.845	324.607
RFPL4A	0	0	0	0	0	0	0	0	0	0	0	0	0	0	0	0	0	0	0	0	0.47127	0	0.11252	0	0	0	0	0	0.259625	0.0459937	0.745181	0.42541	4.11139	1.62311	2.89783	0	0	0	0	0	0	1.96402	0.939335	5.00082	14.0112	19.9599	18.3762	19.9779
RFPL4AL1	0	0	0	0	0	0	0	0.163715	0	0.221478	0	0	0	0	0.225174	0	0.371779	0.105734	0.135329	0	0	0	0	0.317958	0	0	0	0	0	0.119584	0.648404	0.275265	0.743454	1.85499	1.06064	2.57281	0	0	0	0.0742711	0	1.01978	0	5.68485	8.98949	26.2104	11.9923	24.1543
MBD3L2	0.396262	0	0	0	0	0	0	0	0	0	0	0	0	0	0	0	0	0	0	0	0	0	0	0	0	0	0	0	0	0.938271	3.9872	4.96311	33.2405	48.5953	45.2667	34.2022	0	0	0	0	0	11.5386	10.7583	31.2158	128.999	158.189	163.17	148.482
PRAMEF6	0	0	0	0	0	0	0	0	0	0	0	0	0	0	0.0783214	0	0	0	0	0	0.0401081	0	0	0	0	0	0	0	0.0480787	0.0275962	0	0.508823	1.35255	1.00776	3.63649	0.967987	0	0	0	0	0	0.519333	0.249511	2.51427	6.85061	12.9553	11.7846	27.0305
RP11-400N13.3	0.804179	1.5828	2.73822	1.38761	14.0969	4.76666	25.4289	17.1628	29.697	9.00676	19.4463	11.2287	114.535	109.895	132.001	125.244	127.094	129.701	98.7001	90.9346	81.8806	78.4798	80.5738	113.068	3.23668	4.50666	17.0242	19.4314	24.5779	28.1849	32.546	28.0604	21.2108	21.6623	13.1823	13.9339	7.33692	2.57192	21.0703	9.90591	17.3535	10.736	36.7955	18.6814	24.8296	7.13177	18.5424	6.02782
KDM4E	0	0	0	0	0	0	0	0	0	0	0	0	0	0	0.0783214	0	0	0	0	0	0	0	0	0	0	0	0	0	0.0576945	0	0.232264	0.216876	1.56752	1.10586	1.30686	0.806656	0	0.13303	0	0	0.172528	0.443793	0.381605	1.91344	4.04527	11.3382	9.11194	14.2687
MBD3L5	0.128203	0	0	0	0	0	0	0	0	0	0	0	0	0	0	0	0	0	0	0	0	0	0	0	0	0	0	0	0	0	0.41614	0	6.11782	3.37108	9.08176	8.71189	0	0	0	0	0	2.77607	0	4.85292	13.1433	8.71257	14.1664	15.2848
PRAMEF11	0	0	0	0	0.0819587	0	0	0	0	0	0	0	0	0	0	0	0	0	0	0	0	0	0	0	0	0	0	0	0.211546	0	0.329041	0.158486	2.13183	1.81931	2.28228	2.01239	0	0.0532121	0	0	0	0.0944241	0.322896	3.15209	6.09115	12.4284	8.32261	17.4462
RP11-257K9.8	0	0.116911	0	0	0	0	0	0	0.334425	0	0	0	0	0	0.205594	0	0	0	0	0	0	0	0	0	0	0	0	0	0	0.119584	0.183876	0	1.39734	1.81931	0.880713	3.08228	0	0	0	0	0	0.802605	0.616438	1.95966	5.71918	7.88583	8.4057	7.21616
RP11-432M8.9	0	0	0	0	0	0	0	0	0	0	0	0	0	0	0	0	0	0	0	0	0	0	0.159404	0	0	0	0	0	0	0	0.261297	0.375362	2.06017	3.81699	3.16299	1.8171	0	0	0	0	0	0.245503	0.381605	2.94873	6.19965	13.1188	12.9894	28.6924
RFPL4B	0	0	0	0	0	0.0981897	0	0	0	0	0	0	0	0	0.186013	0.0382308	0.16322	0	0	0	0.240648	0	0.11252	0	0	0	0	0	0	0.156378	0.87099	1.10106	7.51516	5.27066	3.75013	4.84843	0	0	0	0	0	3.93749	2.59785	10.6672	21.1098	38.6933	23.5415	44.0289
KHDC1L	0	0	0	0	0	0.731959	1.66938	0	0	0.692118	0.552738	0	0	0	0	0	0.281101	0.326013	0.207505	0	0.511378	1.34884	0.600107	0.472119	0	0	0	0	0.70195	1.24183	7.74214	5.43023	85.8107	138.437	131.804	125.235	0.448937	0.195111	0.863088	0.232097	2.04159	35.2485	42.0646	168.355	466.229	1185.97	1079.79	996.666
RP11-404P21.8	1.45685	0.953275	0	0.340358	0	0.883707	0.647045	1.7372	1.39121	0.544466	0	0	0.502434	0.835056	0	1.54835	0	0	1.5608	0	0.210567	0	0	0	5.37075	2.91091	0.925891	2.91427	0.653871	0.87388	1.30649	0.141803	1.54961	1.81039	0.00947003	1.3416	1.73162	2.36794	0	1.02123	0	0.0944241	0	0.915122	1.03844	0	7.64406	5.45087
DUXA	0	0	0	0	0	0	0	0	0	0	0	0	0	0	0	0	0	0	0	0	0	0	0	0	0	0	0	0	0	0.312757	0.483883	0.959257	1.73771	1.6677	4.88654	0.984969	0.256536	0	0	0	0	0.802605	0.689824	4.32603	15.7471	38.9658	22.6552	43.5036
CTD-2012K14.4	8.13503	16.8982	10.1738	9.32929	0.0682989	11.7292	0	0	10.4475	2.63005	19.6348	18.2581	6.5417	6.77099	17.6223	9.75841	0	0	0	0.440508	25.0776	20.6221	0	12.6123	17.7306	8.75905	22.3611	0	8.67341	0	15.6972	0	17.1174	0	13.1349	0	4.51503	17.0988	19.2482	0	2.286	8.18657	5.44521	6.89577	13.9027	14.4271	4.61136	13.597
RP11-432M8.17	0	0	0	0	0	0	0	0	0	0	0	0	0	0	0.420978	0	0.335508	0	0.126307	0	0.300811	0.161481	0.356314	0	0	0	0	0	0	0.156378	1.19035	0.992623	9.08268	8.90928	9.80148	8.14298	0.128268	0	0.630191	0.0742711	0.301925	3.44648	5.87084	21.7226	68.4906	100.835	90.1916	129.848
PRAMEF5	0	0	0.103113	0	0	0	0	0	0	0	0	0	0	0	0.0391607	0	0	0	0	0	0.020054	0	0	0	0	0	0	0	0.0288472	0.0183975	0.135487	0	1.29881	2.91625	1.19322	4.60218	0	0	0	0	0	0	0.45499	4.4462	10.4774	38.5479	23.9708	46.5434
CTD-2035E11.4	0	0	0.206225	0.148361	0	0	0.181173	0.163715	0.173901	0.433727	0	0	0	0.181096	0.225174	0.0860193	0	0	0.135329	0.23321	0	0	0	0	0.222299	0	0	0	0	0	0.212909	0	0.456821	1.50718	3.45656	2.17373	0.282189	0	0.136998	0	0.474453	2.37005	2.92074	10.1403	18.351	67.8472	52.0959	64.6613
NBPF26	0.769215	0.998241	0.733246	0.811622	0.928865	0.63377	0.905863	0.691241	0.949768	0.968965	1.09291	1.39975	1.59774	0.925604	0.685312	0.95577	1.05186	0.74895	0.64958	1.477	0.832243	0.569933	0.975175	0.664821	8.37623	8.38203	6.12311	5.59296	8.11569	11.1305	12.2616	10.0013	5.73266	10.0776	6.65743	6.69949	18.4834	14.2076	13.4669	13.016	11.9763	18.6865	14.6184	20.0865	15.9021	12.5646	12.1031	12.7273
HIST1H3B	8.76439	5.37791	1.82166	2.60941	0	0	0	0	1.49823	0	1.99739	2.13539	1.86906	0.99603	2.4965	0.238942	1.01559	0.29958	0	0	0.611648	0	0	0.809347	3.69017	2.5602	0	0.71548	0.413477	0.229968	0.29033	2.50241	1.56752	0.900738	1.21216	1.85106	13.4296	4.46095	1.58918	0	0.474453	0	0.45499	0.388234	3.4408	0	1.86947	1.29168
HNRNPCL3	0	0	0	0	0	0	0	0	0	0	0	0	0	0	0	0	0	0	0	0	0	0	0	0	0	0	0	0	0	0	0	0	0.976343	1.46258	1.72355	2.17373	0	0	0	0	0	0.302157	0	2.60671	3.5338	18.1338	15.842	31.448
AC005943.6	60.2668	8.43559	5.61392	0	5.65515	0	0	0	0	0	0	4.92467	0	13.4112	0	8.88866	0	0	3.6178	0	2.81759	0	3.26308	1.97519	0.960333	6.60216	0	0.427543	3.83668	3.55071	5.62273	7.76581	0	10.2381	9.22381	0	15.7256	0	0	0	5.39151	0	7.48532	20.5579	0	4.97861	0	14.3376
PRAMEF13	0	0	0	0	0	0	0	0	0.120393	0	0	0	0	0	0	0	0	0	0	0	0	0	0.0843901	0	0	0	0	0	0	0.0919873	0.445173	0.125121	2.40055	2.71113	1.84666	4.02479	0	0	0	0.0371356	0	0.793163	0.469667	3.60503	7.79606	21.7042	14.388	32.5502
CTD-2574D22.6	0	0	0	4.5381	0	0	1.91525	0	0	0	0	2.05365	0	0	0	3.44077	3.05584	1.82391	0	1.95205	1.29349	3.4386	0	0.52993	0	2.59527	0	3.89151	5.04827	5.62963	1.89682	0	0	7.42886	0	0	0	1.24162	1.52068	0	2.76045	3.80529	0	0	1.59641	0	0	2.4628
DUXB	0	0	0	0	0	0	0	0	0	0	0	0	0	0	0	0	0.299237	0.0881118	0	0	0	0	0.318807	0	0	0	0	0	0	0	0.087099	0.125121	0.376206	0.419155	1.38262	0.917041	0	0	0	0	0	0	0.249511	0.998315	4.16926	6.85013	7.22862	8.40451
RP11-432M8.22	0	0	0	0	0	0	0	0	0	0	0	0	0	0	0.166433	0	0	0	0	0	0	0.503441	0.14065	0	0	0	0	0	0	0	0	0.225217	2.096	1.55177	1.28792	2.17373	0.205229	0	0	0	0	0.434351	0.675147	3.91931	5.16121	9.72101	9.47199	15.8532
RP11-437G21.3	0	0	0.0687418	0	0	0	0	0	0	0	0	0	0	0	1.16503	0.0382308	0	0	0	0	0	0	0.0562601	0	0	0	0	0	0	0	0.958089	0	2.81259	1.19504	5.59679	0.908549	0.243709	0	0.479493	0.0649872	0.100642	1.15197	0	4.99158	6.30814	19.7237	19.0548	29.1058
RP11-437G21.2	0	0	0.0687418	0	0	0	0	0.100048	0	0	0	0	0	0	0	0.0382308	0	0	0	0	0.280757	0	0.0562601	0	0	0	0	0	0	0	0	1.21784	3.78893	3.03219	1.47732	0	0	0	0	0.259949	0.100642	2.03012	0	3.33696	8.38502	14.8086	16.0775	20.8821
RP11-490B18.9	0	0	0	0	0.122938	0	0	0	0.254163	0	0	0	0	0	0	0	0.126949	0	0.0992414	0	0	0	0	0	0	0	0	0	0	0	0.309685	0.108438	2.10496	3.60295	3.97741	3.38796	0	0	0	0	0	0.736508	1.18885	5.08401	13.6082	58.535	38.2065	74.3661
RP11-181L23.10	3.22837	0	55.5663	15.2637	89.3623	0	2.9117	10.6779	21.9249	7.27185	55.0351	6.39594	15.4448	21.4398	24.4363	0	16.6938	15.8689	0	0	11.1701	21.8094	0	26.9493	0	0	28.5891	1.03832	6.13485	31.1745	10.9067	5.6054	16.9382	8.67741	2.85048	0	0	0	6.891	0	37.3093	0	0	34.941	0	0	7.24247	0
RP11-654K19.6	0	25.9902	4.15888	3.91848	3.23737	0	0.854099	0	0	0	0	15.1623	1.14555	29.3577	34.7943	41.5282	26.7046	32.7599	19.731	2.65168	31.1038	8.68198	11.2614	54.9489	0.560194	0.806639	2.12256	7.56489	0	0.837085	1.70327	0	0.644924	0	32.4254	1.61331	16.7005	20.194	11.7544	7.41783	0	0	3.30235	0	13.7012	4.61521	11.6046	0
